# Dissecting Branch-Specific Unfolded Protein Response Activation in Drug-Tolerant BRAF-Mutant Melanoma using Data-Independent Acquisition Mass Spectrometry

**DOI:** 10.1101/2025.03.20.644425

**Authors:** Lea A. Barny, Jake N. Hermanson, Sarah K. Garcia, Philip E. Stauffer, Lars Plate

## Abstract

Cells rely on the Unfolded Protein Response (UPR) to maintain ER protein homeostasis (proteostasis) when faced with elevated levels of misfolded and aggregated proteins. The UPR is comprised of three main branches—ATF6, IRE1, and PERK—that coordinate the synthesis of proteins involved in folding, trafficking, and degradation of nascent proteins to restore ER function. Dysregulation of the UPR is linked to numerous diseases, including neurodegenerative disorders, cancer, and diabetes. Despite its importance, identifying UPR targets has been challenging due to their heterogeneous induction, which varies by cell type and tissue. Additionally, defining the magnitude and range of UPR-regulated genes is difficult because of intricate temporal regulation, feedback between UPR branches, and extensive cross-talk with other stress-signaling pathways. To comprehensively identify UPR-regulated proteins and determine their branch specificity, we developed a data-independent acquisition (DIA) liquid-chromatography mass spectrometry (LC-MS) pipeline. Our optimized workflow improved identifications of low-abundant UPR proteins and leveraged an automated SP3-based protocol on the Biomek i5 liquid handler for label-free peptide preparation. Using engineered stable cell lines that enable selective pharmacological activation of each UPR branch without triggering global UPR activation, we identified branch-specific UPR proteomic targets. These targets were subsequently applied to investigate proteomic changes in multiple patient-derived BRAF-mutant melanoma cell lines treated with a BRAF inhibitor (PLX4720, i.e., vemurafenib). Our findings revealed differential regulation of the XBP1s branch of the UPR in the BRAF-mutant melanoma cell lines after PLX4720 treatment, likely due to calcium activation, suggesting that the UPR plays a role as a non-genetic mechanism of drug tolerance in melanoma. In conclusion, the validated branch-specific UPR proteomic targets identified in this study provide a robust framework for investigating this pathway across different cell types, drug treatments, and disease conditions in a high-throughput manner.
