## Supplemental Tables S1-S14 for "Dissecting Branch-Specific Unfolded Protein Response Activation in Drug-Tolerant BRAF-Mutant Melanoma using Data-Independent Acquisition Mass Spectrometry": Table S1.xlsx

### Sheet: S1
Branch	Protein	Accession #
ATF6	CALR	P27797
ATF6	CRELD2	Q6UXH1
ATF6	DNAJB11	Q9UBS4
ATF6	HERPUD1	Q15011
ATF6	HSD17B7	P56937
ATF6	HSP90B1	P14625
ATF6	HSPA5	P11021
ATF6	HYOU1	Q9Y4L1
ATF6	MANF	P55145
ATF6	MIS12	Q9H081
ATF6	PDIA4	P13667
ATF6	PDIA6	Q15084
ATF6	PLEKHA6	Q9Y2H5
ATF6	SEL1L	Q9UBV2
ATF6	SLC39A14	Q15043
ATF6	SLFN11	Q7Z7L1
ATF6	STARD4	Q96DR4
ATF6	TMEM50B	P56557
ATF6	UGDH	O60701
XBP1s	DERL2	Q9GZP9
XBP1s	DNAJB9	Q9UBS3
XBP1s	DNAJC10	Q8IXB1
XBP1s	EDEM2	Q9BV94
XBP1s	HSPA13	P48723
XBP1s	LMAN1	P49257
XBP1s	OSTC	Q9NRP0
XBP1s	PDIA5	Q14554
XBP1s	PLPP5	Q8NEB5
XBP1s	SEC23B	Q15437
XBP1s	SEC61A1	P61619
XBP1s	SRP19	P09132
XBP1s	SRPRB	Q9Y5M8
XBP1s	SSR1	P43307
XBP1s	SSR3	Q9UNL2
XBP1s	STT3A	P46977
XBP1s	UFM1	P61960
XBP1s	FICD	Q9BVA6
XBP1s	MBNL2	Q5VZF2|
PERK	ABCF2	Q9UG63
PERK	ASNS	P08243
PERK	ATF3	P18847
PERK	ATF4	P18848
PERK	ATF6	P18850
PERK	CARS1	P49589
PERK	CBX4	O00257
PERK	CEBPB	P17676
PERK	DDIT3	P35638
PERK	DDIT4	Q9NX09
PERK	GADD45A	P24522
PERK	LMO4	P61968
PERK	MTHFR	P42898
PERK	PON2	Q15165
PERK	PPP1R15A (GADD34)	O75807
PERK	SARS1	P49591
PERK	SLC1A4	P43007
PERK	TRIB3	Q96RU7
PERK	WARS1	P23381
PERK	YARS1	P54577
