## Supplemental Tables S1-S14 for "Dissecting Branch-Specific Unfolded Protein Response Activation in Drug-Tolerant BRAF-Mutant Melanoma using Data-Independent Acquisition Mass Spectrometry": Table S5.xlsx

### Sheet: S5
	ATF6 Targets (Grandjean et al., 2019)	HEK293DAX: TMP Treated (MudPIT-DDA-MS)		HEK293DAX: TMP Treated (DIA-MS)		HEK293DAX: TMP Treated (RNAseq)		HEK293: Tg Treated (DIA-MS)		TREX: Tg Treated (RNAseq)		HEK293: Tm Treated (DIA-MS)
	ATF6	Difference	-log10(q value)	Difference	-log10(q value)	Difference	-log10(q value)	Difference	-log10(q value)	Difference	-log10(q value)	Difference	-log10(q value)
1	CALR	1.203	13.86	1.23	50.79	731.5	+infinity	0.47	8.54	416	+infinity	0.68	17.13
2	CRELD2	0.6831	4.058	1.62	88.26	156.1	98.57	0.8	23.86	135	69.89	1.16	50.93
3	DNAJB11	0.725	4.656	1.18	46.4	204.1	168.9	0.73	19.68	147.7	83.69	0.96	34.93
4	HERPUD1			1.9	48.28	186.2	140.4	1.83	83.45	123.6	58.45	2.45	151.6
5	HSD17B7			0.61	11.93	15.6	0	0.28	3.14	16.73	0.44	0.14	0.86
6	HSP90B1	1.906	35.48	2.21	166.1	1856	+infinity	0.9	30.4	922	+infinity	1.28	62.09
7	HSPA5	2.234	48.71	2.74	253.7	1226	+infinity	2.09	163.4	639	+infinity	2.03	156.3
8	HYOU1	1.314	16.57	1.78	106.7	171	118.4	1.5	84.16	161.7	100.4	1.12	47.26
9	MANF	0.3532	0.8145	1.43	68.92	438.9	+infinity	1.32	64.78	333.8	+infinity	1.52	87.13
10	MIS12			0.25	1.52	86.21	29.33	0.03	0.29	45.81	7.4	0.06	0.25
11	PDIA4	1.96	37.48	2.4	195.1	1669	+infinity	1.54	88.63	805.3	+infinity	1.97	146.2
12	PDIA6	0.7895	5.637	0.91	27.45	279	314.8	0.41	6.45	234.4	210.9	0.67	16.86
13	PLEKHA6					2.12	0			1.07	0.01
14	SEL1L	0.5983	2.995	0.76	18.62	192	149.4	0.51	9.99	113.5	49.23	-0.23	2.04
15	SLC39A14			1.32	58.98	106.6	45.41	0.4	6.05	55.94	11.4	0.3	3.27
16	SLFN11	0.8465	6.554	1.01	34.22	117.6	55.49			61.38	13.88
17	STARD4			1.95	48.05	79.87	25.03			60.74	13.57
18	TMEM50B					206.2	172.2			28.05	2.33
19	UGDH	0.4778	1.792	0.97	31.54	20.61	0.58	0.9	30.56	17.15	0.49	0.72	19.15
