## Supplemental Tables S1-S14 for "Dissecting Branch-Specific Unfolded Protein Response Activation in Drug-Tolerant BRAF-Mutant Melanoma using Data-Independent Acquisition Mass Spectrometry": Table S6.xlsx

### Sheet: S6
	Correlation Plot (Fig. 4A)					HEK293DAX (ATF6 Activated) DIA-MS		HEK293 Tg Treated DIA-MS		HEK293 Tm Treated DIA-MS		HEK293DAX (ATF6 Activated) RNAseq		TREX Tg Treated RNAseq			Gene: Minus SLC Only (Red)	Gene: Green Only (High Confidence)	ATF6 Targets (Grandjean et al., 2019): Not Identified in Unbiased Correlation Analysis	ATF6 Targets (Grandjean et al., 2019)	Data Set Identified	UPR Regulated Not Branch Specific
Gene Symbol	Log2(ATF6 (TMP)/DMSO)	Log2(XBP1s (DOX)/DMSO)	Log2 FC: (ATF6-XBP1s)		Gene Symbol	Log2(ATF6/DMSO)	-log10(q value)	Log2(Tg/DMSO)	-log10(q value)	Log2(Tm/DMSO)	-log10(q value)	Log2(ATF6/DMSO)	-log10(q value)	Log2(Tg/DMSO)	-log10(q value)	1	ANXA6	CALR	DNAJB11	CALR	Unbiased Correlation	HSD17B7
ANXA6	0.9083	0.3268	0.5815	1	ANXA6	0.9083	27.34	0.3089	3.831	0.2381	2.117	63.48	15.4	6.513	0.01263	2	CALR	CRELD2	HSD17B7	CRELD2	Unbiased Correlation - Removed cooperatively regulated	MANF
CALR	1.231	0.4513	0.7797	2	CALR	1.231	50.79	0.4742	8.54	0.6801	17.13	731.5	+infinity	416	+infinity	3	CRELD2	HERPUD1	HYOU1	DNAJB11	Reconfirmed Protein- Retained	PDIA6
CNN2	1.018	0.5061	0.5119	3	CNN2	1.018	34.49	-0.1016	0.7175	-0.1089	0.552	10.89	0.001489	0.4767	0.01263	4	GPC4	HSP90B1	MANF	HERPUD1	Unbiased Correlation - Removed cooperatively regulated	SEL1L
COL14A1	0.9934	0.163	0.8304	4	COL14A1	0.9934	32.85					6.02	0.001489	2.327	0.01263	5	HERPUD1	HSPA5	MIS12	HSD17B7	UPR regulated- Removed not ATF6 Branch specific	UGDH
CRELD2	1.616	1.005	0.611	5	CRELD2	1.616	88.26	0.7989	23.86	1.163	50.93	156.1	98.57	135	69.89	6	HMGCS1	OS9	PDIA6	HSP90B1	Unbiased Correlation
GPC4	0.6805	0.1706	0.5099	6	GPC4	0.6805	14.96	0.3944	6.021	0.4644	7.924	0.5767	0.001489	-0.35	0.01263	7	HSP90B1	PDIA4	PLEKHA6	HSPA5	Unbiased Correlation
HERPUD1	1.897	1.329	0.568	7	HERPUD1	1.897	48.28	1.829	83.45	2.452	151.6	186.2	140.4	123.6	58.45	8	HSPA5	SLC39A14	SEL1L	HYOU1	Reconfirmed Protein- Retained
HMGCS1	1.828	0.4272	1.4008	8	HMGCS1	1.828	113.1	0.07994	0.5519	-0.4652	7.953	217.2	191.2	7.513	0.01263	9	IDI1		SLFN11	MANF	UPR regulated- Removed not ATF6 Branch specific
HSP90B1	2.213	0.6819	1.5311	9	HSP90B1	2.213	166.1	0.9017	30.4	1.284	62.09	1856	+infinity	922	+infinity	10	ISOC2		STARD4	MIS12	Reconfirmed Protein- Removed due to lack of proteomics evidence
HSPA5	2.739	0.9164	1.8226	10	HSPA5	2.739	253.7	2.093	163.4	2.034	156.3	1226	+infinity	639	+infinity	11	MPV17L2		TMEM50B	PDIA4	Unbiased Correlation
IDI1	1.278	0.1565	1.1215	11	IDI1	1.278	54.9	0.2233	2.18	-0.2938	3.17	391.9	+infinity	0.3267	0.01263	12	NSDHL		UGDH	PDIA6	UPR regulated- Removed not ATF6 Branch specific
ISOC2	0.8111	0.02792	0.78318	12	ISOC2	0.8111	21.61	0.4079	6.413	0.5932	12.99	40.21	5.438	19.99	0.8755	13	OS9			PLEKHA6	Reconfirmed Protein- Removed due to lack of proteomics evidence
MPV17L2	0.895	0.1445	0.7505	13	MPV17L2	0.895	26.52	-0.4094	6.454	-0.2229	1.871	29.98	2.522	11.97	0.01263	14	PDIA4			SEL1L	UPR regulated- Removed not ATF6 Branch specific
NSDHL	0.7182	0.1886	0.5296	14	NSDHL	0.7182	16.73	0.1548	1.243	0.02436	0.1328	42.26	6.138	16.93	0.4651	15	PIGA			SLC39A14	Unbiased Correlation
OS9	1.337	0.1691	1.1679	15	OS9	1.337	60.12	0.9032	30.5	-0.3749	5.138	53.57	10.59	41.25	5.85	16	PRKCZ			SLFN11	Reconfirmed Protein- Removed due to lack of proteomics evidence
PCSK1N	0.8215	0.00292	0.81858	16	PCSK1N	0.8215	14.53					-0.79	0.001489	0.2	0.01263	17	SLC39A14			STARD4	Reconfirmed Protein- Removed due to lack of proteomics evidence
PDIA4	2.4	1.311	1.089	17	PDIA4	2.4	195.1	1.54	88.63	1.965	146.2	1669	+infinity	805.3	+infinity	18	STARD4			TMEM50B	Reconfirmed Protein- Removed due to lack of proteomics evidence
PIGA	0.714	0.1207	0.5933	18	PIGA	0.714	16.53	0.07848	0.5426	0.1507	0.9293	32.16	3.064	20.97	1.027	19	STEAP3			UGDH	UPR regulated- Removed not ATF6 Branch specific
POU3F2	1.157	0.148	1.009	19	POU3F2	1.157	44.94	-0.09999	0.7047	0.1093	0.5545	7.743	0.001489	-1.21	0.01263	20	TJP2
PRKCZ	1.008	0.1315	0.8765	20	PRKCZ	1.008	33.85	0.2486	2.293	0.2912	2.683	19.71	0.4289	4.887	0.01263	21	TUBB3
RP2	0.5715	0.01995	0.55155	21	RP2	0.5715	10.31	-0.1546	1.241	0.1083	0.5476	18.56	0.2584	0.7467	0.01263	22
SLC25A38	0.5535	0.0426	0.5109	22	SLC25A38	0.5535	8.122					-0.5133	0.001489	5.343	0.01263	23
SLC39A14	1.324	0.5238	0.8002	23	SLC39A14	1.324	58.98	0.3953	6.047	0.2983	3.27	106.6	45.41	55.94	11.4	24
STARD4	1.954	1.15	0.804	24	STARD4	1.954	48.05					79.87	25.03	60.74	13.57	25
STEAP3	1.178	0.03084	1.14716	25	STEAP3	1.178	46.57	-0.3964	6.08	0.1003	0.4939	33.05	3.297	-4.377	0.01263	26
TJP2	0.8875	0.2288	0.6587	26	TJP2	0.8875	26.06	0.1248	0.9251	0.2412	2.169	38.22	4.797	8.15	0.01263	27
TUBB3	1.224	0.1164	1.1076	27	TUBB3	1.224	50.26	0.0641	0.4488	-0.007825	0.09146	53.93	10.75	-1.813	0.01263
