## Supplemental Tables S1-S14 for "Dissecting Branch-Specific Unfolded Protein Response Activation in Drug-Tolerant BRAF-Mutant Melanoma using Data-Independent Acquisition Mass Spectrometry": Table S7.xlsx

### Sheet: S7
	XBP1s Targets (Grandjean et al., 2019)	HEK293DAX: DOX Treated (MudPIT-DDA-MS)		HEK293DAX: DOX Treated (DIA-MS)		HEK293: Tg Treated (DIA-MS)		TREX: Tg Treated (RNAseq)		HEK293: Tm Treated (DIA-MS)
	XBP1s	Difference	-log10(q value)	Difference	-log10(q value)	Difference	-log10(q value)	Difference	-log10(q value)	Difference	-log10(q value)
1	DERL2			0.48	8.39	-0.5	9.52	53.08	10.19	0.46	7.75
2	DNAJB9			1.67	92.13			48.94	8.57
3	DNAJC10	0.6595	11.45	0.63	14.74	0.34	4.51	50.86	9.3	0.45	7.52
4	EDEM2							9.05	0.01
5	FICD							9.08	0.01
6	HSPA13	0.9183	22.96	0.98	36.59	0.12	0.84	150.9	87.45	0.63	14.79
7	LMAN1	0.2816	1.701	0.64	15.43	0.18	1.61	62.16	14.24	0.31	3.53
8	MBNL2							15.25	0.27
9	OSTC			0.66	16.37	0.25	2.59	97.56	36.17	0.51	9.74
10	PDIA5			0.72	19.68	0.56	11.64	6.56	0.01	0.56	11.75
11	PLPP5
12	SEC23B	0.4023	3.911	0.92	32.63	0.77	21.91	35.77	4.22	0.54	10.86
13	SEC61A1	0.4548	5.136	0.64	15.5	0.18	1.6	71.49	19.08	0.54	10.63
14	SRP19	0.01232	0.02374	0.24	1.98	0.15	1.18	56.46	11.62	0.09	0.45
15	SRPRB	0.4786	5.733	0.76	21.67	0.53	10.7	48.96	8.58	0.47	8.05
16	SSR1	0.9889	26.52	1.17	52.71	0.31	3.85	17.32	0.52	0.29	2.99
17	SSR3			1.23	58.32	0.26	2.78	108.8	45.12	0.36	4.65
18	STT3A	0.5145	6.713	0.66	16.37	-0.1	0.67	28.93	2.53	-0.08	0.39
19	UFM1			0.46	7.95	0.33	4.41	49.93	8.94	0.23	1.91
