## Supplemental Tables S1-S14 for "Dissecting Branch-Specific Unfolded Protein Response Activation in Drug-Tolerant BRAF-Mutant Melanoma using Data-Independent Acquisition Mass Spectrometry": Table S8.xlsx

### Sheet: S8
	Correlation Plot (Fig. 4A)					HEK293DAX (XBP1s Activated) DIA-MS		HEK293 Tg Treated DIA-MS		HEK293 Tm Treated DIA-MS		TREX Tg Treated RNAseq			Gene: Minus SLC Only (Red)	Gene: Green Only (High Confidence)	XBP1s Targets (Grandjean et al., 2019)	Data Set Identified
Gene Symbol	Log2(ATF6 (TMP)/DMSO)	Log2(XBP1s (DOX)/DMSO)	Log2 FC: (XBP1s-ATF6)		Gene Symbol	Log2(XBP1s/DMSO)	-log10(q value)	Log2(Tg/DMSO)	-log10(q value)	Log2(Tm/DMSO)	-log10(q value)	Log2(Tg/DMSO)	-log10(q value)	1	ALG2	ARF4	DERL2	Reconfirmed Protein- Retained; Not branch specific
ALG2	0.03542	0.776	0.74058	1	ALG2	0.776	22.9	0.3619	5.122	0.3559	4.64	18.9	0.7217	2	ARF4	CDC6	DNAJB9	Reconfirmed Protein- Removed due to lack of evidence (Missing in Tg/ Tm)
ARF4	0.1485	0.8473	0.6988	2	ARF4	0.8473	27.41	0.5722	12.3	0.3301	3.999	50.79	9.277	3	ARFGEF3	COPE	DNAJC10	Unbiased Correlation
ARFGEF3	0.0852	0.8509	0.7657	3	ARFGEF3	0.8509	27.64	0.9813	35.99	0.8024	24.02			4	BHLHA15	COPG1	EDEM2	Removed- Not Ided in proteomics datasets (non-significant in RNAseq (1% FDR)
BHLHA15	0.4933	3.545	3.0517	4	BHLHA15	3.545	+infinity					26.18	1.95	5	C12orf57	DNAJC10	HSPA13	Unbiased Correlation
C12orf57	0.02461	0.5894	0.56479	5	C12orf57	0.5894	13.04					28.1	2.343	6	CDC6	DNAJC12	LMAN1	Unbiased Correlation
CADPS2	0.1446	0.7389	0.5943	6	CADPS2	0.7389	20.72	0.09347	0.6541	0.05511	0.2465	-0.08333	0.01263	7	COG3	GFPT1	OSTC	Reconfirmed Protein- Retained
CDC6	0.1406	1.084	0.9434	7	CDC6	1.084	44.99	0.3457	4.705	0.2454	2.241	102	39.57	8	COPE	GMPPA	PDIA5	Reconfirmed Protein- Retained
COG3	0.03465	0.6533	0.61865	8	COG3	0.6533	16.1	0.3494	4.8	0.3755	5.156	9.173	0.01263	9	COPG1	GMPPB	PLPP5	Removed- Not in proteomics or RNAseq datasets
COPE	0.1095	0.6134	0.5039	9	COPE	0.6134	14.16	0.2227	2.17	0.1667	1.107	31.63	3.149	10	DNAJC10	HSPA13	SEC23B	Unbiased Correlation
COPG1	0.06519	0.7842	0.71901	10	COPG1	0.7842	23.4	0.4812	8.788	0.2802	2.89	34.57	3.9	11	DNAJC12	LMAN1	SEC61A1	Unbiased Correlation
DENND4B	0.3652	1.016	0.6508	11	DENND4B	1.016	15.57					0.3233	0.01263	12	ERLEC1	NUCB2	SRP19	Reconfirmed Protein- Removed due to lack of proteomics evidence (Tg/ Tm); Not branch specific
DNAJC10	0.054	0.6257	0.5717	12	DNAJC10	0.6257	14.74	0.3378	4.506	0.4526	7.517	50.86	9.302	13	GFPT1	OSTC	SRPRB	Unbiased Correlation
DNAJC12	0.1525	0.8669	0.7144	13	DNAJC12	0.8669	28.71	0.1904	1.69	0.4095	6.142	33.35	3.587	14	GMPPA	PDIA5	SSR1	Unbiased Correlation
ENTPD7	0.312	1.138	0.826	14	ENTPD7	1.138	49.68	-0.1895	0.8424	-0.1338	0.5156	5.713	0.01263	15	GMPPB	PGM3	SSR3	Unbiased Correlation
ERLEC1	0.03915	1.061	1.02185	15	ERLEC1	1.061	43.08	-0.07152	0.4953	0.2004	1.538	35.24	4.076	16	GORASP2	PREB	STT3A	Unbiased Correlation - Removed due to lack of evidence (Tg/ Tm)
FKBP11	0.02311	0.9493	0.92619	16	FKBP11	0.9493	34.49					8.607	0.01263	17	HSPA13	SEC11C	UFM1	Reconfirmed Protein- Retained
GFPT1	0.2215	0.9577	0.7362	17	GFPT1	0.9577	35.11	0.8747	28.62	0.513	9.684	49.84	8.909	18	KRTCAP2	SEC23B	FICD	Removed- Not Ided in proteomics datasets (non-significant in RNAseq (1% FDR)
GMPPA	0.2211	1.268	1.0469	18	GMPPA	1.268	61.84	0.7091	18.8	0.6372	15.02	39.56	5.321	19	LMAN1	SEC24D	MBNL2	Removed- Not in proteomics or RNAseq datasets
GMPPB	0.3581	1.124	0.7659	19	GMPPB	1.124	48.4	1.018	38.75	0.8357	26.07	31.23	3.054	20	MAN1A1	SEC61A1
GOLPH3L	0.02201	0.8091	0.78709	20	GOLPH3L	0.8091	24.95	0.1698	1.422	0.1491	0.9123	3.997	0.01263	21	MGAT2	SEC61B
GORASP2	0.01765	0.5375	0.51985	21	GORASP2	0.5375	10.76	0.317	4.017	0.2097	1.67	21.89	1.171	22	N4BP2	SLC1A4
HID1	0.1328	2.892	2.7592	22	HID1	2.892	+infinity					8.06	0.01263	23	NUCB2	SND1
HSPA13	0.1013	0.9777	0.8764	23	HSPA13	0.9777	36.59	0.1161	0.8426	0.6323	14.79	150.9	87.45	24	PGM3	SRPRB
KRTCAP2	0.2219	0.9098	0.6879	24	KRTCAP2	0.9098	31.68	0.2845	3.308	0.4427	7.188	-0.55	0.01263	25	PREB	SSR1
LMAN1	0.1225	0.6398	0.5173	25	LMAN1	0.6398	15.43	0.1844	1.611	0.3104	3.534	62.16	14.24	26	SEC11C	SSR3
MAN1A1	0.02983	0.8863	0.85647	26	MAN1A1	0.8863	30.03	-0.1055	0.7501	0.4791	8.439	19.87	0.8584	27	SEC23B	SSR4
MCTP2	0.7783	1.3	0.5217	27	MCTP2	1.3	55.66					2.267	0.01263	28	SEC24D	SURF4
MGAT2	0.1236	0.7291	0.6055	28	MGAT2	0.7291	20.17	0.05091	0.3744	0.09213	0.44	50.6	9.202	29	SEC31A	TMED2
N4BP2	0.1058	0.6837	0.5779	29	N4BP2	0.6837	17.67	0.6669	16.65	0.6015	13.36	8.587	0.01263	30	SEC61A1	TMED5
NUCB2	0.5022	1.017	0.5148	30	NUCB2	1.017	39.58	0.7469	20.87	0.966	35	27.31	2.176	31	SEC61B	TMED9
PGM3	0.01243	1.081	1.06857	31	PGM3	1.081	44.8	0.5443	11.15	0.3986	5.814	34.43	3.862	32	SELENOS	TRAM1
PLA2G12A	0.1831	1.17	0.9869	32	PLA2G12A	1.17	17.25					-0.97	0.01263	33	SLC1A4	TXNDC5
PREB	0.1635	0.8798	0.7163	33	PREB	0.8798	29.59	0.331	4.342	0.3003	3.314	56.02	11.44	34	SLC33A1	UAP1
SEC11C	0.58	1.287	0.707	34	SEC11C	1.287	63.65	0.4889	9.054	0.2577	2.463	56.58	11.67	35	SND1	UFM1
SEC23B	0.2001	0.9234	0.7233	35	SEC23B	0.9234	32.63	0.7656	21.91	0.5434	10.86	35.77	4.224	36	SRPRB
SEC24D	0.2898	2.084	1.7942	36	SEC24D	2.084	168	1.546	89.29	1.245	58.4	30.08	2.793	37	SSR1
SEC31A	0.2095	0.8435	0.634	37	SEC31A	0.8435	27.16	0.4819	8.809	0.3565	4.654	18.82	0.7113	38	SSR3
SEC61A1	0.04627	0.6413	0.59503	38	SEC61A1	0.6413	15.5	0.1833	1.596	0.5375	10.63	71.49	19.08	39	SSR4
SEC61B	0.1129	0.9003	0.7874	39	SEC61B	0.9003	31.02	0.3931	5.985	0.6617	16.2	42.98	6.418	40	STT3A
SELENOS	0.1643	1.006	0.8417	40	SELENOS	1.006	38.77	0.9517	33.85	0.9719	35.43			41	STX5
SLC1A4	0.2842	1.008	0.7238	41	SLC1A4	1.008	38.87	1.585	93.84	1.748	115.5	27.04	2.12	42	SURF4
SLC33A1	0.3245	0.8576	0.5331	42	SLC33A1	0.8576	28.09	0.5317	10.66	0.9034	30.53	24.68	1.661	43	TMED2
SND1	0.08897	0.6198	0.53083	43	SND1	0.6198	14.46	0.4274	6.997	0.4268	6.674	39.93	5.434	44	TMED5
SRPRB	0.1149	0.7552	0.6403	44	SRPRB	0.7552	21.67	0.5328	10.7	0.4682	8.05	48.96	8.575	45	TMED9
SSR1	0.1171	1.172	1.0549	45	SSR1	1.172	52.71	0.3096	3.848	0.2851	2.992	17.32	0.5153	46	TMEM214
SSR3	0.08854	1.232	1.14346	46	SSR3	1.232	58.32	0.2573	2.775	0.3564	4.652	108.8	45.12	47	TRAM1
SSR4	0.06205	1.254	1.19195	47	SSR4	1.254	60.44	0.4513	7.764	0.2915	3.12	48.85	8.535	48	TXNDC5
STT3A	0.109	0.6586	0.5496	48	STT3A	0.6586	16.37	-0.09581	0.6724	-0.08314	0.3859	28.93	2.527	49	UAP1
STX5	0.184	0.7161	0.5321	49	STX5	0.7161	19.44	0.4367	7.288	0.4385	7.05	17.64	0.5549
SURF4	0.327	0.8585	0.5315	50	SURF4	0.8585	28.14	0.1858	1.631	0.3425	4.297	75.99	21.66
TMED2	0.07041	0.605	0.53459	51	TMED2	0.605	13.76	0.3013	3.663	0.3574	4.676	134.7	69.6
TMED5	0.01827	0.6957	0.67743	52	TMED5	0.6957	18.32	0.04656	0.3513	0.2766	2.819	28.8	2.5
TMED9	0.1907	0.7883	0.5976	53	TMED9	0.7883	23.64	0.297	3.569	0.2588	2.48	70.59	18.58		s
TMEM214	0.07268	0.9308	0.85812	54	TMEM214	0.9308	33.16	0.3521	4.868	0.4913	8.871	20.62	0.9752
TRAM1	0.02505	0.6741	0.64905	55	TRAM1	0.6741	17.17	0.3503	4.82	0.5376	10.64	30.88	2.98
TTPAL	0.03278	0.7012	0.66842	56	TTPAL	0.7012	5.963	-0.2001	1.828	-0.09483	0.4578	-0.08667	0.01263
TXNDC5	0.03271	0.7441	0.71139	57	TXNDC5	0.7441	21.02	0.1697	1.422	0.3473	4.419	101.5	39.21
UAP1	0.2065	0.761	0.5545	58	UAP1	0.761	21.99	0.3334	4.4	0.06523	0.295	28.83	2.506
