## Supplemental Tables S1-S14 for "Dissecting Branch-Specific Unfolded Protein Response Activation in Drug-Tolerant BRAF-Mutant Melanoma using Data-Independent Acquisition Mass Spectrometry": Table S11.xlsx

### Sheet: S11
	XBP1s Targets (Grandjean et al., 2019)	Fv2e-PERK: AP20187 Treated- 6 H- (MudPIT-DDA-MS)		Fv2e-PERK: AP20187 Treated- 6 H- (DIA-MS)		Fv2e-PERK: AP20187 Treated- 18 H- (MudPIT-DDA-MS)		Fv2e-PERK: AP20187 Treated- 18 H- (DIA-MS)		HEK293: Tg Treated (DIA-MS)		TREX: Tg Treated (RNAseq)		HEK293: Tm Treated (DIA-MS)
	PERK	Difference	-log10(q value)	Difference	-log10(q value)	Difference	-log10(q value)	Difference	-log10(q value)	Difference	-log10(q value)	Difference	-log10(q value)	Difference	-log10(q value)
1	ABCF2	0.06878	0.1227	0.05776	0.2409	0.02367	0.04746	-0.08112	0.3763	0.09969	0.6402	-0.5233	0.01263	-0.03386	0.1577
2	ASNS	0.1651	0.6491	0.3085	4.1	0.3107	2.339	0.4082	5.619	1.263	55.12	146.9	82.83	1.033	36.85
3	ATF3											36.18	4.338
4	ATF4											176	119
5	ATF6			-1.004	37.91			-0.03382	0.1804	0.9775	32.95	10.44	0.01263	0.2089	1.543
6	CARS1	0.1006	0.2207	0.1817	1.435	0.268	1.709	0.3829	4.967	0.6422	14.22	25.98	1.912	0.4639	7.255
7	CBX4			-0.1407	0.892			-0.1572	0.9689	0.182	1.443	4.647	0.01263	0.1701	1.073
8	CEBPB									Detected (No Quant.)		21.05	1.038
9	DDIT3											131.7	66.48
10	DDIT4									Detected (No Quant.)		73.04	19.95	Detected (No Quant.)
11	GADD45A											41.81	6.031
12	LMO4											4.59	0.01263
13	MTHFR			-0.1431	0.9202			-0.1893	1.32	0.04663	0.3203	-1.247	0.01263	-0.02778	0.1391
14	PON2	-0.04684	0.07215	-0.02643	0.1269	-0.01984	0.04026	-0.1065	0.5349	Detected (No Quant.)		-11.6	0.01263	-0.194	1.346
15	PPP1R15A			Detected (No Quant.)				Detected (No Quant.)
16	SARS1	0.03679	0.05743	0.02355	0.12	0.1694	0.5754	0.1234	0.6595	0.6999	16.89	97.38	36.04	0.3827	4.932
17	SLC1A4			0.1715	1.285			0.4484	6.77	1.531	81.17	27.04	2.12	1.705	101.3
18	TRIB3											87.43	28.93
19	WARS1	0.1129	0.2795	0.0976	0.4738	0.1535	0.4711	0.2123	1.622	0.7714	20.49	78.94	23.45	0.6475	14.27
20	YARS1	0.07435	0.1307	0.09735	0.4719	0.1287	0.33	0.2516	2.214	0.5175	9.308	70.07	18.3	0.3829	4.938
