## Supplemental Tables S1-S14 for "Dissecting Branch-Specific Unfolded Protein Response Activation in Drug-Tolerant BRAF-Mutant Melanoma using Data-Independent Acquisition Mass Spectrometry": Table S12.xlsx

### Sheet: S12
	Tg (DIA-MS)		Tm (DIA-MS)		Tg (RNAseq)
Upregulated_18H_Fv2e-PERK	Difference	-log10(q value)	Difference	-log10(q value)	Difference	-log10(q value)
ABRACL	0.3188	3.703	0.3581	4.324	-10.95	0.01263
ACAD10	0.2793	2.924	0.7033	16.88	-1.113	0.01263
ACIN1	0.08146	0.514	-0.03652	0.1655	-13.86	0.122
ALB	0.5038	8.841	1.487	76.98
ANXA1	0.6472	14.44	0.5781	11.33	4.79	0.01263
APOB			0.5523	10.34
ARRB1	0.2997	3.317	0.6846	15.99	-1.063	0.01263
ASNS	1.263	55.12	1.033	36.85	146.9	82.83
ASS1	0.858	25.38	0.5434	10	5.283	0.01263
BRD1	0.3802	5.141	0.3193	2.958	0.7367	0.01263
C11orf54	0.2168	1.896	0.1733	1.105	1.313	0.01263
C11orf96					2.277	0.01263
CA2	0.06574	0.4167	-0.07116	0.3023	-53.93	10.54
CARMIL2	0.1922	1.568	0.002868	0.08135
CARS1	0.6422	14.22	0.4639	7.255	25.98	1.912
CCDC174	0.334	4.027	0.004468	0.08475	3.43	0.01263
CDK2AP1	-0.6091	12.82	-0.4361	6.407	-6.307	0.01263
CENPV	0.2639	2.646	0.3087	3.225	-10.79	0.01263
CIRBP	0.4959	8.573	0.3161	3.372	68.57	17.49
COQ9	0.0991	0.6359	0.1937	1.344	5.903	0.01263
COX17	0.07513	0.4731	0.1773	1.148	-3.073	0.01263
COX19			0.1372	0.6629	0.6133	0.01263
CRIP2	0.139	0.9712	-0.04518	0.1965	0.04333	0.01263
CTDSPL2	-0.1751	1.36	0.1835	1.22	2.217	0.01263
CTH	1.902	125.2	1.435	71.67	39.1	5.18
DDB2	0.2183	1.916	0.1529	0.8975	-2.637	0.01263
DHX9	0.07068	0.445	0.1658	1.029	-39.44	5.284
DNMT3A	0.1195	0.7998	0.111	0.541	-2.873	0.01263
EBNA1BP2	0.2511	2.426	0.1605	0.9717	19.02	0.7371
EIF4EBP1	1.025	36.21	0.9168	28.97	103.6	40.83
ELAVL1	0.08741	0.5539	0.09632	0.4448	-2.733	0.01263
ELAVL2	0.2567	2.52	0.2182	1.667	-0.2233	0.01263
EPHA3	0.6292	11.76	-0.2379	1.959	1.95	0.01263
ERH			-0.4578	7.061	-18.16	0.6236
FAM120C	0.1993	1.472	0.134	0.7237	-0.1167	0.01263
FAM184A					1.737	0.01263
FARS2	-0.0315	0.2538	0.04545	0.1972	-0.31	0.01263
FTSJ3	-0.5837	11.8	-0.07795	0.3392	-13.47	0.07883
FUS	0.05714	0.3695	0.1586	0.9537	-0.3033	0.01263
GARS1	0.7104	17.4	0.4675	7.367	69.35	17.91
GDAP1	0.07633	0.4796	0.1415	0.7906	4.027	0.01263
GGT7	-0.03297	0.2605	-0.8394	24.21	0.02333	0.01263
GK	0.3705	4.893	0.3493	4.12	2.643	0.01263
GON7	0.2481	2.375	0.2416	2.015
GPX1	0.1934	1.583	0.3917	5.164	-4.75	0.01263
GSTCD	0.3848	5.258	0.2019	1.444	1.033	0.01263
H1-0	-0.7541	16.8	0.1805	1.042
H1-4	-0.07143	0.4496	0.4639	7.255
H3-7				1.345
H4-16	0.03744	0.2793	0.1939
HBA2	0.8301	23.77	1.236	52.98	-0.01333	0.01263
HDHD2	0.2441	2.312	0.05461	0.2296	4.293	0.01263
HMGB2	0.5276	9.666	0.4148	5.79	-6.203	0.01263
HMOX1	-0.6518	14.65	0.1401	0.7778	12.91	0.03227
HNRNPA0	0.09414	0.6006	0.2705	2.489	-2.863	0.01263
HNRNPA1	0.05058	0.3375	0.1837	1.222	-34.98	4.007
HNRNPA2B1	-0.0552	0.3601	0.1324	0.7087	-30.94	2.994
HNRNPA3	0.008153	0.1713	0.1871	1.262	1.65	0.01263
HNRNPH2	0.2417	2.274	0.2078	1.529	-7.457	0.01263
HNRNPUL2	0.3176	3.68	0.196	1.369	0.1467	0.01263
IFRD1	1.889	123.5	1	34.53	88.46	29.63
ITFG2	0.5593	10.84	0.1876	1.266	2.607	0.01263
JUN	0.3375	4.11	-0.06659	0.2817	5.67	0.01263
L1RE1	0.01526	0.1934	0.1677	1.049
LIN28B	0.1469	1.048	0.1839	1.224	-3.857	0.01263
LRRC8D					20.2	0.9085
LTF	-0.05978	0.3833	0.2963	2.972
LZIC	0.1887	1.523	0.06669	0.2819	-4.4	0.01263
MACROH2A1
MAK16					6.977	0.01263
MED28	-0.1272	0.8647	-0.1136	0.5576	-5.193	0.01263
MRM1	0.04967	0.3333	0.1074	0.5193	2.02	0.01263
MRPL52	-0.1846	1.472	-0.1644	1.015	-1.477	0.01263
MYLK					-0.7367	0.01263
MYO1C	0.7033	17.05	0.8206	23.11	-2.64	0.01263
MYO1D	0.4009	5.685	0.572	11.09	1.87	0.01263
N4BP2L2					1.187	0.01263
NOP16	-0.02603	0.2324	0.07561	0.3268	3.53	0.01263
NOP2	-0.3378	4.115	0.006783	0.08908	-2.323	0.01263
NUCKS1	0.1983	1.643	0.1431	0.8066	-6.15	0.01263
NVL	0.1823	1.447	0.01525	0.1083	7.777	0.01263
PCBD2					2.953	0.01263
PCK2	1.343	62.45	1.301	58.77	30.48	2.884
PCYOX1L	-0.0173	0.1999	-0.4605	6.123	-1.743	0.01263
PGLS	0.3258	3.849	0.2172	1.653	1.18	0.01263
PHGDH	0.4148	6.072	0.3683	4.573	33.15	3.535
POLR2M	0.5466	10.36	0.2796	2.652	3.883	0.01263
PPM1E	0.3249	3.831	0.1306	0.692	1.833	0.01263
PPP1R14C	0.07917	0.4986	0.1635	1.005	-9.147	0.01263
PRKRIP1					2.17	0.01263
PSAT1	0.9721	32.59	0.808	22.39	112.6	48.44
PSPH	1.162	46.65	0.8979	27.76	34.21	3.808
PTP4A1	0.1566	1.15	0.1166	0.5813	6.557	0.01263
PZP
RBM12B	0.32	3.729	0.252	2.179	-5.043	0.01263
RBMX	-0.1133	0.7479	0.02626	0.1341	-14.36	0.1734
RGL2					-1.143	0.01263
RHOC					-19.04	0.7393
RIOK3	0.1347	0.931	-0.1832	1.216	8.59	0.01263
RP9	0.3994	5.643	0.14	0.7771	7.633	0.01263
RPF1	0.3394	4.151	0.04351	0.1906	9.85	0.01263
RPL10	0.1472	1.051	0.147	0.8414	14.2	0.1563
RPL10A	0.2257	2.025	0.2603	2.316	21.43	1.093
RPL12	0.2148	1.867	0.2344	1.903	10.53	0.01263
RPL13	0.2045	1.725	0.2065	1.51	-9.163	0.01263
RPL13A	0.232	2.122	0.2109	1.566	-48.98	8.581
RPL14	0.2039	1.718	0.1223	0.6261	-65.95	16.12
RPL15	0.08482	0.5363	0.07223	0.3085	-26.05	1.924
RPL18	0.1622	1.21	0.2046	1.481	-65.42	15.86
RPL18A	0.2824	2.98	0.2106	1.563	-27.31	2.177
RPL19	0.2604	2.583	0.3659	4.515	-49.9	8.934
RPL21	0.1802	1.422	0.1783	1.159	-3.707	0.01263
RPL22	0.1106	0.7273	0.1678	1.05	-23.16	1.391
RPL23	0.1873	1.505	0.1924	1.327	-273.6	286.8
RPL23A	0.1995	1.66	0.2032	1.461	-95.83	34.87
RPL24	0.1961	1.616	0.2283	1.814	-84.3	26.84
RPL26	0.2245	2.007	0.1989	1.404	-101.3	39.06
RPL27A	0.1663	1.258	0.1675	1.047	-12.67	0.01266
RPL3	0.2011	1.683	0.1705	1.077	-13.41	0.07394
RPL30	0.3086	3.494	0.2538	2.209	-32.16	3.282
RPL31	0.1552	1.135	0.2288	1.823	-67.66	17.01
RPL32	0.2687	2.731	0.2165	1.643	-19.5	0.8081
RPL35A	0.1491	1.071	0.1593	0.9601	-179.2	123.3
RPL36	-0.06997	0.4405	0.2134	1.599	-210.7	170.6
RPL37A	0.3575	4.578	0.3497	4.129	-167.6	107.9
RPL38	0.2899	3.121	0.3212	3.483	-401.9	+infinity
RPL4	0.2422	2.282	0.2031	1.46	-80.6	24.47
RPL5	0.2299	2.09	0.1726	1.098	-51.97	9.743
RPL7	0.163	1.219	0.1779	1.154	-23.91	1.525
RPL8	0.2852	3.03	0.1774	1.149	-70.48	18.52
RPLP0	0.209	1.788	0.1964	1.374	23.2	1.398
RPLP1	0.1272	0.8647	0.2609	2.325	-12.54	0.01263
RPLP2	0.04682	0.321	0.08162	0.3586	-45.08	7.144
RPS10	0.06582	0.4172	0.1993	1.411	-40.84	5.717
RPS12	0.1244	0.8399	0.1728	1.1	-15.85	0.3341
RPS14	0.1715	1.318	0.1707	1.079	-56.2	11.51
RPS26	0.1292	0.8806	0.05293	0.2225	-6.507	0.01263
RPS28	0.1341	0.9256	0.1912	1.312	-6.84	0.01263
RPS6	0.1882	1.517	0.1536	0.9037	-100.2	38.17
RPS7	0.2132	1.843	0.09882	0.4604	-11.68	0.01263
RRP9	0.06862	0.4324	-0.03599	0.1644	8.613	0.01263
RRS1	-0.06659	0.4205	0.1768	1.143	-6.32	0.01263
RSL1D1	-0.3953	5.533	0.09343	0.4281	3.08	0.01263
SAFB2	0.1291	0.8806	0.03147	0.1499	-7.457	0.01263
SCMH1	0.2683	2.722	0.1507	0.8743	4.397	0.01263
SDSL	0.7141	17.58	0.2126	1.587	1.327	0.01263
SELENOH	0.2677	2.119	0.2114	1.215
SENP8	0.7305	18.39	0.6184	13.01	-0.2933	0.01263
SEPHS2	0.6601	15.02	0.2372	1.948	2.46	0.01263
SERBP1	0.1927	1.574	0.1669	1.04	-11.7	0.01263
SERPINB1	0.2844	3.015	0.1727	1.099	-0.8267	0.01263
SESN2	1.125	43.72	1.004	34.8	32.85	3.456
SLC16A7
SLC1A4	1.531	81.17	1.705	101.3	27.04	2.12
SLC3A2	0.4271	6.417	0.5343	9.668	114.6	50.18
SLC44A2	-0.2171	1.901	-0.02277	0.1245	-1.08	0.01263
SLC7A1	0.504	8.847	0.4429	6.604	17.38	0.5215
SLC7A5	0.42	6.216	0.4955	8.299	20.9	1.016
SLTM	0.2935	3.193	0.2296	1.833	0.41	0.01263
SNRPB2	-0.01324	0.187	0.06991	0.2972	-5.507	0.01263
SNX24	-0.03547	0.2598			4.15	0.01263
SRSF6	-0.1127	0.7436	-0.05609	0.2362	12.4	0.01263
SYNCRIP	0.1531	1.113	0.1666	1.037	17.78	0.5727
SZRD1	-0.08372	0.529	-0.2208	1.705	-9.107	0.01263
TAF15	0.1822	1.446	0.3664	4.524	2.77	0.01263
TCEAL3	0.1394	0.88	0.01213	0.09824	1.777	0.01263
THEM4	0.04702	0.3219	0.1435	0.8101	-1.703	0.01263
TIMM8A	-0.2399	2.244	-0.05164	0.2184	-2.793	0.01263
TIMM9	0.1955	1.61	0.2461	2.086	10.36	0.01263
TMEM126A	-0.02931	0.2447	0.1453	0.8262	0.3	0.01263
TMSB4X					29.04	2.551
TOMM7	0.9205	29.22	0.849	24.78	-14.12	0.1489
TPI1	0.3145	3.614	0.1773	1.148	-80.28	24.27
TRA2A	0.1432	1.012	0.01221	0.1007	5.75	0.01263
TRMT61A	0.2346	2.161	0.1544	0.9116	-0.6067	0.01263
TTYH3			-0.486	6.821	-2.283	0.01263
UAP1L1	0.2399	2.245	0.1482	0.8511	-1.117	0.01263
WDCP	0.06297	0.4016	-0.03435	0.1592
WDR46	0.1809	1.43	0.03675	0.1663	8.107	0.01263
YARS1	0.5175	9.308	0.3829	4.938	70.07	18.3
YBX3	0.346	4.302	0.2126	1.587	15.94	0.3433
YTHDC1	0.2664	2.69	0.225	1.769	-4.287	0.01263
YWHAG	0.1587	1.172	0.02951	0.144	-9.573	0.01263
ZCCHC3	0.3185	3.698	0.2703	2.486	-7.103	0.01263
ZNF326	0.1862	1.492	0.07483	0.3224	-0.06	0.01263
ZNF451					4.257	0.01263
ZNF668			0.2434	1.565	-1.65	0.01263
