## Supplemental Tables S1-S14 for "Dissecting Branch-Specific Unfolded Protein Response Activation in Drug-Tolerant BRAF-Mutant Melanoma using Data-Independent Acquisition Mass Spectrometry": Table S14.xlsx

### Sheet: S14
Branch	Protein	Accession
ATF6	ANXA6	P08133
ATF6	CALR	P27797
ATF6	DNAJB11	Q9UBS4
ATF6	HSP90B1	P14625
ATF6	HSPA5	P11021
ATF6	HYOU1	Q9Y4L1
ATF6	PDIA4	P13667
ATF6	SLC39A14	Q15043
XBP1s	ARF4	P18085
XBP1s	CDC6	Q99741
XBP1s	COPE	O14579
XBP1s	COPG1	Q9Y678
XBP1s	DNAJC10	Q8IXB1
XBP1s	DNAJC12	Q9UKB3
XBP1s	GFPT1	Q06210
XBP1s	GMPPA	Q96IJ6
XBP1s	GMPPB	Q9Y5P6
XBP1s	HSPA13	P48723
XBP1s	LMAN1	P49257
XBP1s	NUCB2	P80303
XBP1s	OSTC	Q9NRP0
XBP1s	PDIA5	Q14554
XBP1s	PGM3	O95394
XBP1s	PREB	Q9HCU5
XBP1s	SEC11C	Q9BY50
XBP1s	SEC23B	Q15437
XBP1s	SEC24D	O94855
XBP1s	SEC61A1	P61619
XBP1s	SEC61B	P60468
XBP1s	SND1	Q7KZF4
XBP1s	SRPRB	Q9Y5M8
XBP1s	SSR1	P43307
XBP1s	SSR3	Q9UNL2
XBP1s	SSR4	P51571
XBP1s	SURF4	O15260
XBP1s	TMED2	Q15363
XBP1s	TMED5	Q9Y3A6
XBP1s	TMED9	Q9BVK6
XBP1s	TRAM1	Q15629
XBP1s	TXNDC5	Q8NBS9
XBP1s	UFM1	P61960
PERK	ASNS	P08243
PERK	ATF6	P18850
PERK	CARS1	P49589
PERK	CIRBP	Q14011
PERK	CTH	P32929
PERK	EIF4EBP1	Q13541
PERK	GARS1	P41250
PERK	IFRD1	O00458
PERK	PCK2	Q16822
PERK	PHGDH	O43175
PERK	PSAT1	Q9Y617
PERK	PSPH	P78330
PERK	SARS1	P49591
PERK	SESN2	P58004
PERK	SLC1A4	P43007
PERK	SLC3A2	P08195
PERK	WARS1	P23381
PERK	YARS1	P54577
